# Conservation and host-specific expression of non-tandemly repeated heterogenous ribosome RNA gene in arbuscular mycorrhizal fungi

**DOI:** 10.1101/2020.05.14.095489

**Authors:** Taro Maeda, Yuuki Kobayashi, Tomomi Nakagawa, Tatsuhiro Ezawa, Katsushi Yamaguchi, Takahiro Bino, Yuki Nishimoto, Shuji Shigenobu, Masayoshi Kawaguchi

**Affiliations:** Division of Symbiotic Systems, National Institute for Basic Biology, Nishigonaka 38, Myodaiji, Okazaki, Aichi, Japan; Graduate School of Agriculture, Hokkaido University, Sapporo, Japan; Functional Genomics Facility, National Institute for Basic Biology, Nishigonaka 38, Myodaiji, Okazaki, Aichi, Japan

## Abstract

The ribosomal RNA-encoding gene (rDNA) has a characteristic genomic nature: tens to thousands of copies in a genome, tandemly repeated structure, and intragenomic sequence homogeneity. These features contribute to ribosome productivity via physiological and evolutionary processes. We reported previously the exceptional absence of these features in the model arbuscular mycorrhizal (AM) fungus *Rhizophagus irregularis.* Here we examine the phylogenetic distribution of the exceptional rDNA features in the genus *Rhizophagus* via improving the genome sequence of *R. clarus.* Cross-species comparison indicated similarity of their rDNAs not only in the genomic features but also in the distribution of intragenomic polymorphic sites on the paralogs. Ribosomal RNA comprises multiple domains with different functions. The two *Rhizophagus* species commonly exhibited a variation enrichment site, ES27L, which is related to translational fidelity and antibiotic sensitivity. Variation enrichment on ES27L has not been observed in other organisms lacking the three rDNA features such as malaria parasites and *Cyanidioschyzon merolae.* Expression profiling of rDNAs in *R. irregularis* revealed that rDNA paralogs are expressed differently in association with host plant species. Our results suggest a broad distribution of the disarranged rDNA across AM fungi and its involvement in the successful association with the broad range of host species.
