## Supplementary Data 1 for "Conservation and host-specific expression of non-tandemly repeated heterogenous ribosome RNA gene in arbuscular mycorrhizal fungi"

### Sheet: Sheet1
Supplementary Data 1. Start and end positions of the determined rDNA regions.
ND; no detection
Species	Contig information				18S-5.8S-28S rDNA cluster				Non-clusterized 18S rDNA				Non-clusterized 28S rDNA
	Contig ID	Contig ID on INSDC	Length of contig		Start position of the first rDNA cluster (Distance from leading edge of the contig)	End point of the final rDNA cluster	Distance from trailing edge		Start position (Distance from leading edge of the contig)	End point	Distance from trailing edge		Start position (Distance from leading edge of the contig)	End point	Distance from trailing edge
Rhizophagus irregularis	unitig_311	BDIQ02000088	2605391		2472097	2477659	127732		ND	ND	ND		ND	ND	ND
Rhizophagus irregularis	unitig_312	BDIQ02000089	2006788		1263851	1269433	737355		ND	ND	ND		ND	ND	ND
Rhizophagus irregularis	unitig_4	BDIQ02000005	1756851		931797	937367	819484		ND	ND	ND		ND	ND	ND
Rhizophagus irregularis	unitig_35	BDIQ02000028	1402297		1262674	1268255	134042		ND	ND	ND		ND	ND	ND
Rhizophagus irregularis	unitig_39	BDIQ02000032	1283092		1088087	1189735	93357		ND	ND	ND		ND	ND	ND
Rhizophagus irregularis	unitig_356	BDIQ02000125	903101		831407	836989	66112		ND	ND	ND		ND	ND	ND
Rhizophagus irregularis	unitig_52	BDIQ02000040	356337		317126	318936	37401		ND	ND	ND		ND	ND	ND
Rhizophagus irregularis	unitig_62	BDIQ02000044	202036		85735	173561	28475		ND	ND	ND		ND	ND	ND
Rhizophagus clarus	tig00003123	BLAL01000229	2263757		336260	468616	1795141		ND	ND	ND		ND	ND	ND
Rhizophagus clarus	tig00000184	BLAL01000040	2067704		42161	102708	1964996		ND	ND	ND		ND	ND	ND
Rhizophagus clarus	tig00003122	BLAL01000228	1728223		120593	174404	1553819		ND	ND	ND		ND	ND	ND
Rhizophagus clarus	tig00003222	BLAL01000324	1294567		14951	20378	1274189		ND	ND	ND		ND	ND	ND
Rhizophagus clarus	tig00003086	BLAL01000193	1246316		516895	522292	724024		ND	ND	ND		ND	ND	ND
Rhizophagus clarus	tig00003151	BLAL01000257	1049779		862201	886834	162945		ND	ND	ND		ND	ND	ND
Rhizophagus clarus	tig00000005	BLAL01000001	99492		67969	73396	26096		ND	ND	ND		ND	ND	ND
Glomus cerebriforme	scaffold_1566		7983		1	4805	3178
Glomus cerebriforme	scaffold_1634		6874		19	6718	156
Diversispora epigaea		PQFF01000102.1	1661023		85032	90862	1570161		ND	ND	ND		ND	ND	ND
Diversispora epigaea		PQFF01000292.1	705898		496188	503278	202620		ND	ND	ND		ND	ND	ND
Diversispora epigaea		PQFF01000335.1	587592		424395	433835	153757		ND	ND	ND		ND	ND	ND
Diversispora epigaea		PQFF01000047.1	421992		241144	247738	174254		ND	ND	ND		ND	ND	ND
Diversispora epigaea		PQFF01000415.1	364662		185472	189549	175113		ND	ND	ND		ND	ND	ND
Diversispora epigaea		PQFF01000306.1	229605		129895	133809	95796		ND	ND	ND		ND	ND	ND
Diversispora epigaea		PQFF01000342.1	227295		ND	ND	ND		222616	225535	1760		ND	ND	ND
Diversispora epigaea		PQFF01000203.1	219999		74786	80214	139785		ND	ND	ND		ND	ND	ND
Diversispora epigaea		PQFF01000555.1	81802		ND	ND	ND		522	4287	77515		ND	ND	ND
Hesseltinella vesiculosa		MCGT01000017.1	527347		518644	524751	2596		ND	ND	ND		ND	ND	ND
Hesseltinella vesiculosa		MCGT01000041.1	238943		ND	ND	ND		ND	ND	ND		559	7777	231166
Hesseltinella vesiculosa		MCGT01000048.1	142724		ND	ND	ND		141689	142720	4		ND	ND	ND
Hesseltinella vesiculosa		MCGT01000052.1	123214		ND	ND	ND		120249	122069	1145		ND	ND	ND
Hesseltinella vesiculosa		MCGT01000076.1	17026		1588	16417	609		ND	ND	ND		ND	ND	ND
Hesseltinella vesiculosa		MCGT01000078.1	14767		2620	8590	6177		10595	12412	2355		ND	ND	ND
Hesseltinella vesiculosa		MCGT01000082.1	11773		6309	11772	1		ND	ND	ND		270	4169	7604
Hesseltinella vesiculosa		MCGT01000083.1	11606		ND	ND	ND		9723	11545	61		1322	8524	3082
Hesseltinella vesiculosa		MCGT01000084.1	10417		ND	ND	ND		635	2455	7962		3519	9454	963
Hesseltinella vesiculosa		MCGT01000087.1	9813		4815	9551	262		ND	ND	ND		ND	ND	ND
Hesseltinella vesiculosa		MCGT01000088.1	9586		2214	8144	1442		ND	ND	ND		ND	ND	ND
Hesseltinella vesiculosa		MCGT01000090.1	8653		4495	8421	232		ND	ND	ND		ND	ND	ND
Hesseltinella vesiculosa		MCGT01000092.1	7710		ND	ND	ND		3041	4860	2850		ND	ND	ND
Hesseltinella vesiculosa		MCGT01000106.1	3667		ND	ND	ND		ND	ND	ND		3	3659	8
Hesseltinella vesiculosa		MCGT01000111.1	2130		ND	ND	ND		ND	ND	ND		1	1986	144
Phycomyces blakesleeanus		NW_017265148.1	1265459		322357	816395	449064		322357	816395	449064
Phycomyces blakesleeanus		NW_017265150.1	1205776		777544	816395	389381		777544	816395	389381
Phycomyces blakesleeanus		NW_017265199.1	9882		939	2768	7114		939	2768	7114
Piromyces finnis		MCFH01000027.1	677625		1096	22165	655460		1096	22165	655460
Piromyces finnis		MCFH01000059.1	323665		320861	323662	3		320861	323662	3
