## Supplementary Data 2 for "Conservation and host-specific expression of non-tandemly repeated heterogenous ribosome RNA gene in arbuscular mycorrhizal fungi"

### Sheet: Sheet1
Supplementary Data 2. Adopted SRA data set for rDNA number count and ortholog analysis.
Species name	Abbreviation	Data source				Species used for orthologous analysis	Proteomoic data for orthologouse analysis (uniprot ID)		RNA number by RNAmmer				Bowtie2-bedtools-depth
		Mapped run data for depth-based CNV analysis	Genome data ID	URL					18S	28S	8S		Depth (mode value)				Estimated copy #
													Genome	18S	28S		d18S_num	d28S_num
Rhizophagus irregularis	Rir		BDIQ01000001-BDIQ01000210			Yes			10	10	14		7.49003	69.7355	69.0464		9.31045	9.21845
Rhizophagus clarus	Rcl	DRR121633	BLAL01000001-BLAL01000360			Yes	Present data		11	11	11		8.01776	70.2453	70.7086		8.76121	8.819
Glomus cerebriforme	Gce	SRR7418135	GCA_003550305			Yes	UP000265703		2	2	14		7.99861	0.752593	10.8575		0.0940904	1.35742
Diversispora epigaea	Dep	SRR6039995	GCA_003547095			Yes	UP000266861		7	10	10		12.4539	100.991	122.916		8.10919	9.86973
Syncephalastrum racemosum	Sra	SRR974763	GCA_002105135			Yes	UP000242180		6	9	2		28.7652	2057.59	2322.17		71.5305	80.7285
Hesseltinella vesiculosa	Hve	SRR1588144	GCA_002104935			Yes	UP000242146		14	15	30		51.0055	3821.54	3821.83		74.924	74.9297
Mucor circinelloides	Mci	SRR3923647 SRR3923648 SRR3923649 SRR3923650 SRR3923651 SRR3923652 SRR3923653 SRR3923654 SRR3923655 SRR3923656	GCA_001638945			Yes	UP000014254		3	3	6		5.95301	757.321	738.757		127.216	124.098
Phycomyces blakesleeanus	Pbl	SRR088718 SRR088719 SRR088720 SRR088721 SRR088722 SRR088723 SRR088724 SRR088725 SRR088726 SRR088727 SRR088728 SRR088729 SRR088730 SRR3922659 SRR3922660 SRR3922662 SRR3922663 SRR3922664 SRR3922665 SRR3922666 SRR3922667 SRR3922669 SRR3922670 SRR3922671 SRR3922672 SRR3922673 SRR3922674 SRR3922675 SRR3922676 SRR3922677 SRR3922678 SRR3922679 SRR3922680 SRR3922681 SRR3922682 SRR3922683 SRR3922685 SRR39…	GCF_001638985			Yes	UP000077315		6	4	8		3.75696	551.683	570.303		146.843	151.799
Piromyces finnis	Pfi	SRR3948251	GCA_002104945			Yes	UP000193719		2	4	5		21.8175	10825.4	10825.4		496.181	496.181
Batrachochytrium dendrobatidis	Bde	No suitable data	GCF_000203795			No			13	5	21		NA	NA	NA		NA	NA
Catenaria anguillulae	Can	SRR5468421	GCA_002102555			No			8	6	7		0	0	0.0866808		NA	NA
Parasitella parasitica	Ppa	SRR8840797	GCA_000938895			No			2	2	6		0	98.1859	1552.75		NA	NA
Lobosporangium transversale	Ltr	SRR3990395	GCF_002105155			Yes	UP000193648_		2	1	5		32.2299	2500.83	2554.36		77.5936	79.2542
Coemansia reversa	Cre	SRR067770	GCA_002705745			Yes	UP000242474		1	1	2		25.5167	534.68	516.854		20.9541	20.2556
Linderina pennispora	Lpe	SRR1587673	GCA_002104995			Yes	UP000193922		1	1	1		38.009	4674.24	5500.04		122.977	144.704
Jimgerdemannia flammicorona	Jfl	Jimfl_GMNB39_1	GCA_003990745	https://genome.jgi.doe.gov/portal/pages/dynamicOrganismDownload.jsf?organism=Jimfl_GMNB39_1#		Yes	Jimfl_GMNB39_1		0	1	14		4.53433	NA	10.0126		NA	2.20818
Bifiguratus adelaidae	Bad	SRX2521044 SRX2521045 SRX2521046 SRX2521047 SRX2521048	GCA_002261195			Yes	A0A261XS67-A0A261Y9E4		1	0	0		62.9258	2771.06	NA		44.037	NA
Lichtheimia corymbifera	Lco	SRR975069 SRR975068 SRR975067	GCA_000723665			Yes	UP000027586		0	1	1		NA	111.883	2389.66		NA	111.883
Mortierella elongata	Mel	SRR892050	GCA_001651415			Yes	UP000078512		0	3	6		32.2299	NA	2500.83		NA	77.5936
Rhizophagus sp. MUCL 43196	Rsp	No suitable data	GCA_003549995	i		No			2	0	12		NA	NA	NA		NA	NA
Gigaspora rosea	Gro	No suitable data	GCA_003550325			No			0	1	14		NA	NA	NA		NA	NA
Choanephora cucurbitarum	Ccu	SRX5057190 SRR8238927	GCA_001683725			No			0	0	0		NA	NA	NA		NA	NA
Rhizopus microsporus	Rmi	SRR1796776	GCF_002708625			No			0	0	0		NA	NA	NA		NA	NA
Endogone sp. FLAS 59071	Esp	BAYUH 10711	Endsp1	https://genome.jgi.doe.gov/portal/pages/dynamicOrganismDownload.jsf?organism=Endsp1#		No			0	0	0		NA	NA	NA		NA	NA
Gonapodya prolifera	Gpr	SRR427139	GCA_001574975			No			0	0	31		NA	NA	NA		NA	NA
Rozella allomycis	Ral	SRR834606	GCA_000442015			No			0	0	1		NA	NA	NA		NA	NA
Saccharomyces cerevisiae	Sce					Yes	UP000002311
