## Supplementary Data 3 for "Conservation and host-specific expression of non-tandemly repeated heterogenous ribosome RNA gene in arbuscular mycorrhizal fungi"

### Sheet: Sheet1
Supplementary Data 3. Number of variation between the rDNA paralogs.
R. irregularis
	Indel	mean=	26.9111
		RIR_c4_1	RIR_c311_1	RIR_c312_1	RIR_c35_1	RIR_c356_1	RIR_c39_1	RIR_c39_2	RIR_c52_1	RIR_c62_1	RIR_c62_2
	RIR_c4_1	A
	RIR_c311_1	58
	RIR_c312_1	27	55
	RIR_c35_1	28	56	1
	RIR_c356_1	23	61	8	7
	RIR_c39_1	23	53	6	7	10
	RIR_c39_2	33	55	10	11	16	14
	RIR_c52_1	58	0	55	56	61	53	11
	RIR_c62_1	28	56	1	0	7	7	14	56
	RIR_c62_2	27	55	0	1	8	6	33	55	1
	Transversion	mean=	9.28889
		RIR_c4_1	RIR_c311_1	RIR_c312_1	RIR_c35_1	RIR_c356_1	RIR_c39_1	RIR_c39_2	RIR_c52_1	RIR_c62_1	RIR_c62_2
	RIR_c4_1	A
	RIR_c311_1	21
	RIR_c312_1	13	12
	RIR_c35_1	14	12	0
	RIR_c356_1	14	17	8	8
	RIR_c39_1	12	19	7	7	6
	RIR_c39_2	10	18	5	5	4	2
	RIR_c52_1	21	0	12	12	17	19	5
	RIR_c62_1	14	12	0	0	8	7	2	12
	RIR_c62_2	14	12	0	0	8	7	10	12	0
	Transition	mean=	56.8
		RIR_c4_1	RIR_c311_1	RIR_c312_1	RIR_c35_1	RIR_c356_1	RIR_c39_1	RIR_c39_2	RIR_c52_1	RIR_c62_1	RIR_c62_2
	RIR_c4_1	A
	RIR_c311_1	118
	RIR_c312_1	104	78
	RIR_c35_1	104	77	7
	RIR_c356_1	78	97	50	51
	RIR_c39_1	90	84	24	25	39
	RIR_c39_2	91	83	30	29	41	10
	RIR_c52_1	118	0	78	77	97	84	29
	RIR_c62_1	100	75	9	8	45	19	10	75
	RIR_c62_2	100	75	9	8	45	19	91	75	0
R. clarus
	Indel	mean=	40.9091
		RCL_c184_1	RCL_c184_2	RCL_c3086_1	RCL_c3122_1	RCL_c3122_2	RCL_c3123_1	RCL_c3123_2	RCL_c3151_1	RCL_c3151_2	RCL_c3222_1	RCL_c5_1
	RCL_c184_1
	RCL_c184_2	5
	RCL_c3086_1	77	78
	RCL_c3122_1	52	53	85
	RCL_c3122_2	52	53	85	0
	RCL_c3123_1	10	11	75	46	46
	RCL_c3123_2	20	19	85	56	56	10
	RCL_c3151_1	10	11	75	48	48	6	16
	RCL_c3151_2	9	10	70	47	47	9	19	11
	RCL_c3222_1	58	59	89	8	8	52	62	54	53
	RCL_c5_1	52	53	85	2	2	46	56	48	47	6
	Transversion	mean=	14.8545	76.7818
		RCL_c184_1	RCL_c184_2	RCL_c3086_1	RCL_c3122_1	RCL_c3122_2	RCL_c3123_1	RCL_c3123_2	RCL_c3151_1	RCL_c3151_2	RCL_c3222_1	RCL_c5_1
	RCL_c184_1
	RCL_c184_2	0
	RCL_c3086_1	44	44
	RCL_c3122_1	11	11	38
	RCL_c3122_2	11	11	38	0
	RCL_c3123_1	8	8	42	17	17
	RCL_c3123_2	8	8	42	17	17	0
	RCL_c3151_1	1	1	44	10	10	7	7
	RCL_c3151_2	0	0	44	11	11	8	8	1
	RCL_c3222_1	11	11	40	4	4	19	19	12	11
	RCL_c5_1	11	11	40	4	4	19	19	12	11	0
	Transition	mean=	61.9273
		RCL_c184_1	RCL_c184_2	RCL_c3086_1	RCL_c3122_1	RCL_c3122_2	RCL_c3123_1	RCL_c3123_2	RCL_c3151_1	RCL_c3151_2	RCL_c3222_1	RCL_c5_1
	RCL_c184_1
	RCL_c184_2	0
	RCL_c3086_1	198	198
	RCL_c3122_1	48	48	192
	RCL_c3122_2	48	48	192	0
	RCL_c3123_1	25	25	201	52	52
	RCL_c3123_2	26	26	202	53	53	1
	RCL_c3151_1	3	3	199	47	47	24	25
	RCL_c3151_2	3	3	195	49	49	24	25	4
	RCL_c3222_1	49	49	191	5	5	53	54	48	50
	RCL_c5_1	50	50	192	6	6	54	55	49	51	1
Plasmodium falciparum 3D7
	Indel	mean=	824
		NC_004326.2_1289602-1296199	NC_004328.3_1083762-1090357	NC_037282.1_1925996-1933138	NC_004331.3_2800005-2807159	NC_004325.2_473740-481382
	NC_004326.2_1289602-1296199
	NC_004328.3_1083762-1090357	24
	NC_037282.1_1925996-1933138	863	865
	NC_004331.3_2800005-2807159	853	855	14
	NC_004325.2_473740-481382	1255	1253	1134	1124
	Transversion	mean=	109.1
		NC_004326.2_1289602-1296199	NC_004328.3_1083762-1090357	NC_037282.1_1925996-1933138	NC_004331.3_2800005-2807159	NC_004325.2_473740-481382
	NC_004326.2_1289602-1296199
	NC_004328.3_1083762-1090357	4
	NC_037282.1_1925996-1933138	143	144
	NC_004331.3_2800005-2807159	145	146	1
	NC_004325.2_473740-481382	128	129	125	126
	Transition	mean=	309
		NC_004326.2_1289602-1296199	NC_004328.3_1083762-1090357	NC_037282.1_1925996-1933138	NC_004331.3_2800005-2807159	NC_004325.2_473740-481382
	NC_004326.2_1289602-1296199
	NC_004328.3_1083762-1090357	14
	NC_037282.1_1925996-1933138	424	425
	NC_004331.3_2800005-2807159	423	424	3
	NC_004325.2_473740-481382	381	384	305	307
Cyanidioschyzon
	Indel	mean=	52
		NC_010143.1_1042288-1050315	NC_010143.1_782660-790691	NC_010144.1_500267-508279
	NC_010143.1_1042288-1050315
	NC_010143.1_782660-790691	18
	NC_010144.1_500267-508279	67	71
	Transversion	mean=	8
		NC_010143.1_1042288-1050315	NC_010143.1_782660-790691	NC_010144.1_500267-508279
	NC_010143.1_1042288-1050315
	NC_010143.1_782660-790691	7
	NC_010144.1_500267-508279	8	9
	Transition	mean=	22.6667
		NC_010143.1_1042288-1050315	NC_010143.1_782660-790691	NC_010144.1_500267-508279
	NC_010143.1_1042288-1050315
	NC_010143.1_782660-790691	23
	NC_010144.1_500267-508279	25	20
