## Supplementary Data 4 for "Conservation and host-specific expression of non-tandemly repeated heterogenous ribosome RNA gene in arbuscular mycorrhizal fungi"

### Sheet: Sheet1
Supplementary Data 4. Data set for PacBio Circular Consensus Sequencing (CCS) and obtained read statistics.
Lj, Lotus japonicus (MG20); Mp, Marchantia paleacea.
Sample ID	Sequcne data ID	lbc ID	Sample description	Host	AMF infection	Days after seeding	Shoot-cutting treatment (Host)	Days after shoot-cutting	rRNA CCS
									Total read obtained	Trimed reads	Detected reads by CD-Hit-EST-2D (-c 0.99)
											Total read number	C312_1 cluster	C35_1	C62_1_C62_2	C356_1	C39_1_C39_2	C4_1	C52_1_C311_1
M1	d24_cN_1	lbc27	Mock	Lotus japonicus	-	-	-	NA	11911	7122	1
M2	d24_cN_2	lbc1	Mock	Lotus japonicus	-	-	-	NA	10858	6666	3
M3	d24_cN_3	lbc2	Mock	Lotus japonicus	-	-	-	NA	11937	7496	9
M4	d24_cN_4	lbc3	Mock	Lotus japonicus	-	-	-	NA	12344	7651	1
S1	d24_cN_AM_1	lbc4	Lj-infecting (Short-term)	Lotus japonicus	+	24	-	NA	6481	3213	1810	170	432	505	119	354	42	188
S2	d24_cN_AM_2	lbc5	Lj-infecting (Short-term)	Lotus japonicus	+	24	-	NA	6623	3645	1868	163	430	465	130	372	76	232
S3	d24_cN_AM_3	lbc6	Lj-infecting (Short-term)	Lotus japonicus	+	24	-	NA	7105	4174	2040	175	383	561	168	378	102	273
S4	d24_cN_AM_4	lbc7	Lj-infecting (Short-term)	Lotus japonicus	+	24	-	NA	7523	4553	2189	178	459	544	146	479	98	285
CS1	d24_c2_AM_1	lbc8	Lj-infecting (Shoot-cutted, Short-term)	Lotus japonicus	+	24	+	2	6477	5629	2628	237	506	638	219	500	141	387
CS2	d24_c2_AM_2	lbc9	Lj-infecting (Shoot-cutted, Short-term)	Lotus japonicus	+	24	+	2	7104	5817	2919	276	473	696	256	556	216	446
CS3	d24_c2_AM_3	lbc10	Lj-infecting (Shoot-cutted, Short-term)	Lotus japonicus	+	24	+	2	7523	5279	2161	198	428	525	189	381	132	308
CS4	d24_c2_AM_4	lbc11	Lj-infecting (Shoot-cutted, Short-term)	Lotus japonicus	+	24	+	2	6211	3671	1583	146	301	403	105	314	92	222
CM1	d28_c6_AM_1	lbc12	Lj-infecting (Shoot-cutted, Medium-term)	Lotus japonicus	+	28	+	6	5793	3636	1505	137	268	381	111	282	90	236
CM2	d28_c6_AM_2	lbc13	Lj-infecting (Shoot-cutted, Medium-term)	Lotus japonicus	+	28	+	6	7663	4948	2034	181	341	503	147	396	130	336
CM3	d28_c6_AM_3	lbc14	Lj-infecting (Shoot-cutted, Medium-term)	Lotus japonicus	+	28	+	6	7227	4535	1950	189	367	467	156	356	105	310
CL1	d36_c14_AM_1	lbc15	Lj-infecting (Shoot-cutted, Long-term)	Lotus japonicus	+	36	+	14	9034	6152	2936	335	521	656	224	557	157	486
CL2	d36_c14_AM_2	lbc16	Lj-infecting (Shoot-cutted, Long-term)	Lotus japonicus	+	36	+	14	9987	6947	3014	344	459	722	247	558	178	506
CL3	d36_c14_AM_3	lbc17	Lj-infecting (Shoot-cutted, Long-term)	Lotus japonicus	+	36	+	14	8377	5487	2766	281	472	629	215	493	203	473
L1	d36_cN_AM_1	lbc18	Lj-infecting (Long-term)	Lotus japonicus	+	36	-	NA	6329	3069	1739	205	343	439	143	281	106	222
L2	d36_cN_AM_2	lbc19	Lj-infecting (Long-term)	Lotus japonicus	+	36	-	NA	31699	1037	706	99	105	171	55	114	59	103
L3	d36_cN_AM_3	lbc20	Lj-infecting (Long-term)	Lotus japonicus	+	36	-	NA	7712	4792	2361	267	468	582	198	430	112	304
Mp1		lbc21	Mp-infecting	Marchantia paleacea	+	3 months	-	NA	12481	7128	5310	661	641	1005	529	881	475	1118
Mp2		lbc22	Mp-infecting	Marchantia paleacea	+	3 months	-	NA	10473	5975	4377	534	585	768	431	731	458	870
Mp3		lbc23	Mp-infecting	Marchantia paleacea	+	3 months	-	NA	13852	7686	6008	548	754	1286	590	1214	499	1117
Mp4		lbc24	Mp-infecting	Marchantia paleacea	+	3 months	-	NA	12641	6744	5344	523	733	1078	528	1052	420	1010
Mp5		lbc25	Mp-infecting	Marchantia paleacea	+	3 months	-	NA	5189	2615	1451	143	226	322	130	291	98	241
Mp6		lbc26	Mp-infecting	Marchantia paleacea	+	3 months	-	NA	8376	4491	2577	265	398	525	221	526	178	464
D1	-	lbc28							3078	924	63	6255	10093	13871	5257	11496	4167	10137
