## Supplementary Data 5 for "Conservation and host-specific expression of non-tandemly repeated heterogenous ribosome RNA gene in arbuscular mycorrhizal fungi"

### Sheet: Sheet1
Supplymentaly Data 5 DRA data used for the gene model construction of R. clarus.
DRA ID	Raw data
	Read count (R1+R2)	Total base pair
DRR027557	20147944	2014794400
DRR027558	23632752	2363275200
DRR027559	24976672	2497667200
DRR027573	33707086	3404415686
DRR027574	32481366	3280617966
DRR027575	34495412	3484036612
DRR041155	33151996	3315199600
DRR041156	38531184	3853118400
DRR041157	47413194	4741319400
DRR041161	40124108	4012410800
DRR041162	19861176	1986117600
DRR041163	27160166	2716016600
DRR041167	17082448	1708244800
DRR041168	38339566	3833956600
DRR041169	32505150	3250515000
DRR041173	107148206	10714820600
DRR041174	20320686	2032068600
DRR041175	28788410	2878841000
DRR121634	391778776	39569656376
Total	1011646298	101657092440
