## Supplementary Data 7 for "Conservation and host-specific expression of non-tandemly repeated heterogenous ribosome RNA gene in arbuscular mycorrhizal fungi"

### Sheet: summary
Supplementary Data 7 Statistics of exonerate mapping
	Kobayashi et al . 2018	R.clarus proteins on uniprot database
Total gene number	27754	27541
Un-matched new hit	3375	2050
Never aligned	447	1949
Matched genes	23932	23542
