## Supplementary Data 8 for "Conservation and host-specific expression of non-tandemly repeated heterogenous ribosome RNA gene in arbuscular mycorrhizal fungi"

### Sheet: contami_summary
Supplementary Data 8. Contamination identification in the constructed contigs form R. clarus DNA.
	Avg_fold	Length	Ref_GC	Covered_percent	Covered_bases	Plus_reads	Minus_reads	Read_GC	Median_fold	Std_Dev	Fungi_gene_num	Other_gene_num	contami_gene_per	Decision
tig00000729	1069.37	73097	0.3685	98.8002	72220	314385	314365	0.3676	871	495.08	29	1	3.33333	Mt
tig00001200	453.737	1731	0.3536	79.5494	1377	3309	3048	0.3688	8	1469.57	NA	NA	NA
tig00000806	354.524	9546	0.3661	98.1458	9369	13615	13602	0.3624	417	158.68	5	0	0
tig00000761	231.003	3005	0.3541	100	3005	2789	2805	0.3481	193	108.53	1	0	0
tig00000023	145.24	27937	0.2636	96.8715	27063	16332	16361	0.2603	152	68.78	NA	NA	NA
tig00000856	137.981	1681	0.3855	100	1681	926	945	0.3874	78	108.2	NA	NA	NA
tig00003219	129.152	311094	0.2616	99.4873	309499	161906	161943	0.2521	130	32.38	24	1	4
tig00000093	128.652	332141	0.2765	99.9804	332076	172149	172171	0.2696	129	25.38	38	2	5
tig00000007	128.633	406394	0.2649	99.3819	403882	210791	210788	0.2561	129	31.14	51	4	7.27273
tig00000472	128.623	178992	0.2656	98.7983	176841	92704	92749	0.2568	130	30.43	19	1	5
tig00003096	128.108	410607	0.2568	99.1917	407288	212331	212779	0.2463	128	33.11	54	2	3.57143
tig00000538	128.095	294544	0.2656	99.4724	292990	152309	152199	0.2571	128	29.71	52	0	0
tig00003071	127.894	1029645	0.2731	99.7506	1027077	531143	531129	0.2639	127	28.87	114	3	2.5641
tig00000361	127.045	1306432	0.2741	99.8193	1304071	669077	669077	0.2661	126	27.46	96	3	3.0303
tig00003075	126.855	1230227	0.2696	99.6988	1226522	629841	629697	0.2604	127	27.6	197	8	3.90244
tig00000021	126.569	102856	0.2891	99.7501	102599	52457	52439	0.2817	128	27.18	15	0	0
tig00003099	126.558	1373238	0.2661	99.8488	1371162	701004	700926	0.2572	126	26.48	134	9	6.29371
tig00000261	126.384	999868	0.2759	99.7918	997786	510039	509904	0.2672	126	27.5	184	4	2.12766
tig00000519	126.203	1011588	0.2749	99.9659	1011243	514906	514823	0.2664	126	26.41	157	2	1.25786
tig00003217	126.049	1680183	0.271	99.9248	1678919	853764	853811	0.2635	125	33.05	45	1	2.17391
tig00003140	125.994	1905782	0.2731	99.8183	1902319	968786	968704	0.2649	125	25.96	276	4	1.42857
tig00000316	125.942	392888	0.2577	98.7381	387930	199837	199816	0.2478	127	32.66	46	0	0
tig00000564	125.928	725282	0.267	99.9138	724657	368832	368789	0.2577	126	27.63	97	4	3.9604
tig00000209	125.87	1943674	0.2742	99.8328	1940424	986253	986318	0.2659	126	26.99	320	11	3.32326
tig00003146	125.804	1990978	0.2734	99.7657	1986314	1010799	1010757	0.2644	125	28.02	360	8	2.17391
tig00000114	125.699	1984335	0.2719	99.9034	1982418	1006130	1006180	0.2629	125	26.56	361	12	3.21716
tig00000513	125.594	66164	0.2778	99.7023	65967	33533	33497	0.271	126	34.09	6	1	14.2857
tig00000263	125.59	279093	0.2877	99.0512	276445	141123	141120	0.2759	127	31.28	27	1	3.57143
tig00114505	125.386	822198	0.279	99.6609	819410	415642	415612	0.2705	126	28.98	34	0	0
tig00000024	125.327	580204	0.265	99.6463	578152	293646	293619	0.2564	126	29.79	102	1	0.970874
tig00003184	125.313	393193	0.2726	99.6592	391853	198632	198592	0.2635	125	29.96	NA	NA	NA
tig00003104	125.237	144474	0.2862	99.1999	143318	72940	72885	0.2772	126	27.78	33	0	0
tig00000185	125.219	129950	0.2852	99.4929	129291	65599	65572	0.2742	126	28.53	17	1	5.55556
tig00003213	125.2	889400	0.2699	99.5073	885018	449367	449593	0.2624	125	27.63	83	1	1.19048
tig00003053	125.13	2138450	0.2763	99.8629	2135519	1080353	1080163	0.2675	125	28.37	440	7	1.566
tig00000566	125.082	993470	0.273	99.9522	992995	500922	501056	0.2657	125	26.54	171	2	1.15607
tig00000355	125.077	1338912	0.2769	99.9155	1337781	675474	675767	0.269	125	26.06	235	6	2.48963
tig00000066	125.015	678329	0.277	99.9219	677799	341941	341997	0.2693	125	27.67	122	5	3.93701
tig00000184	124.985	2067001	0.2736	99.8855	2064635	1042932	1042829	0.2657	125	26.26	323	7	2.12121
tig00114562	124.977	2280433	0.2831	99.9344	2278937	1149018	1148873	0.2743	124	26.25	121	9	6.92308
tig00003199	124.974	912778	0.2821	99.7327	910338	460132	459981	0.2724	124	28.22	36	7	16.2791
tig00000370	124.941	782917	0.274	99.9759	782728	395217	395134	0.2647	124	27.95	164	4	2.38095
tig00003169	124.918	1891065	0.2732	99.907	1889307	952827	952949	0.2649	124	26.73	115	6	4.95868
tig00003089	124.887	1421924	0.2743	99.8292	1419496	716605	716497	0.266	125	28.41	257	5	1.9084
tig00000082	124.76	1012364	0.2684	99.9312	1011667	509410	509497	0.2615	125	24.58	114	10	8.06452
tig00114509	124.76	1508951	0.2746	99.9626	1508386	760085	759799	0.2671	124	25.95	56	6	9.67742
tig00003080	124.729	737362	0.2731	99.5116	733761	371094	371145	0.261	125	30.26	103	1	0.961538
tig00000224	124.715	1085658	0.2685	99.996	1085615	546302	546464	0.2611	124	29.37	193	0	0
tig00003181	124.665	4030360	0.2784	99.9361	4027785	2026542	2026418	0.271	124	25.3	191	4	2.05128
tig00000151	124.542	1951161	0.2752	99.8598	1948426	980525	980589	0.2677	124	25.56	400	10	2.43902
tig00003067	124.531	837926	0.2719	99.4485	833305	420674	420786	0.2632	125	27.61	117	4	3.30579
tig00003130	124.525	1323309	0.2826	99.5566	1317442	664508	664678	0.2731	125	30.2	166	4	2.35294
tig00003166	124.517	373784	0.2784	99.1369	370558	187561	187589	0.2691	125	30.42	20	3	13.0435
tig00000031	124.48	2522465	0.2786	99.9357	2520843	1266472	1266477	0.271	124	25.13	457	17	3.5865
tig00003194	124.451	585227	0.2699	99.2709	580960	294070	293844	0.2598	125	30.02	NA	NA	NA
tig00003108	124.445	2264645	0.2777	99.7591	2259189	1137061	1137064	0.2703	124	25.88	392	15	3.6855
tig00003098	124.375	332337	0.2836	99.4042	330357	166536	166617	0.2749	125	31.8	45	1	2.17391
tig00003069	124.338	1062193	0.2781	99.8663	1060773	532971	533386	0.2696	124	28.79	208	8	3.7037
tig00000110	124.278	635869	0.2785	99.8085	634651	318850	318973	0.2717	124	25.16	135	4	2.8777
tig00003084	124.277	1233121	0.2793	99.8397	1231144	618623	618677	0.2709	124	27.6	250	3	1.18577
tig00003148	124.276	511918	0.2846	99.8261	511028	256508	256477	0.2761	124	27.86	NA	NA	NA
tig00003176	124.274	970668	0.2699	99.8067	968792	487330	487454	0.2617	125	28.7	67	1	1.47059
tig00003123	124.24	2263054	0.2809	99.9455	2261821	1134333	1134432	0.2724	123	26.39	396	13	3.17848
tig00003200	124.205	378830	0.2673	99.0608	375272	189977	189960	0.2577	125	33.6	NA	NA	NA
tig00000035	124.201	1495403	0.2749	99.901	1493923	748859	748836	0.268	123	24.04	263	5	1.86567
tig00000061	124.193	1674333	0.276	99.9216	1673021	838638	838531	0.2686	124	24.74	282	6	2.08333
tig00000382	124.169	456896	0.2685	99.6406	455254	229237	229147	0.2599	125	34.25	55	9	14.0625
tig00003182	124.168	630381	0.2697	98.658	621921	315725	315938	0.2603	125	34.22	NA	NA	NA
tig00000549	124.153	328571	0.2858	99.8971	328233	164424	164371	0.2758	124	29.45	48	1	2.04082
tig00000354	124.138	1969263	0.2771	99.9487	1968253	985562	985652	0.2706	124	24.16	346	6	1.70455
tig00003082	124.135	474310	0.276	99.4668	471781	237552	237612	0.2619	126	32.12	76	1	1.2987
tig00000032	124.12	2551047	0.2782	99.9906	2550806	1276930	1277084	0.2709	123	25.13	447	9	1.97368
tig00000170	124.109	822314	0.2696	99.7561	820308	412001	411801	0.2612	124	27.64	149	4	2.61438
tig00003087	124.104	1826039	0.2744	99.8322	1822974	914557	914384	0.2667	124	25.97	293	6	2.00669
tig00000285	124.095	1131070	0.2759	99.7147	1127843	566871	566958	0.2671	124	27.15	209	0	0
tig00000214	124.091	1663829	0.2743	99.8432	1661220	833318	833210	0.2671	124	25.68	301	10	3.21543
tig00000366	124.023	458875	0.2853	99.9599	458691	229469	229431	0.2783	123	24.29	114	0	0
tig00000487	124.02	594209	0.275	99.8681	593425	297101	297181	0.2671	124	25.2	65	5	7.14286
tig00000411	124.003	1257716	0.2798	99.8495	1255823	628966	628971	0.2731	124	25.49	208	4	1.88679
tig00000041	123.982	189599	0.2625	97.8882	185595	94866	94958	0.2523	127	35.49	27	0	0
tig00003090	123.888	1712000	0.2807	99.8447	1709342	854809	854862	0.273	123	25.81	279	11	3.7931
tig00000279	123.875	1954221	0.2735	99.8936	1952142	976197	976150	0.2665	123	24.58	396	9	2.22222
tig00000639	123.873	194886	0.2964	99.9564	194801	97255	97230	0.2895	123	23.88	50	2	3.84615
tig00000059	123.861	1420523	0.2701	99.6534	1415599	711149	711102	0.262	124	29.04	255	3	1.16279
tig00003073	123.85	1154574	0.2759	99.3318	1146859	577274	577252	0.2664	124	30.99	236	12	4.83871
tig00003211	123.83	679120	0.2784	99.8436	678058	338995	338910	0.2716	124	24.38	NA	NA	NA
tig00003204	123.826	533342	0.2771	99.5663	531029	266399	266309	0.2673	124	28.18	15	1	6.25
tig00003197	123.794	1187183	0.2753	99.9467	1186550	592927	592887	0.2673	124	25.04	19	3	13.6364
tig00000019	123.698	1488140	0.2784	99.8344	1485675	742050	741854	0.2705	123	30.31	187	7	3.60825
tig00003060	123.618	1183359	0.2801	99.948	1182744	589682	589577	0.2729	124	25.08	216	5	2.26244
tig00000018	123.5	1393498	0.2739	99.7335	1389784	694373	694149	0.2669	124	27.76	222	10	4.31034
tig00003193	123.463	1264695	0.2813	99.7317	1261302	629889	629912	0.2737	123	27.18	81	0	0
tig00000014	123.394	1735304	0.2774	99.8794	1733212	863211	863327	0.2693	123	25.63	278	10	3.47222
tig00000259	123.37	454534	0.2804	99.2025	450909	226081	226012	0.2723	125	29.93	87	3	3.33333
tig00003178	123.335	160847	0.2819	98.907	159089	79971	79951	0.2715	124	53.37	NA	NA	NA
tig00114563	123.326	782452	0.2734	99.939	781975	389205	389129	0.267	124	25.66	NA	NA	NA
tig00003047	123.311	1784758	0.2819	99.891	1782812	888129	888318	0.2739	122	27.61	258	14	5.14706
tig00000131	123.3	215166	0.2855	98.6262	212210	106838	106920	0.2754	124	30.75	21	2	8.69565
tig00000527	123.236	907063	0.281	99.8022	905269	450811	450659	0.2729	123	26.44	160	4	2.43902
tig00000252	123.225	500818	0.2749	99.6576	499103	248715	248721	0.2685	123	26.1	76	4	5
tig00000013	123.217	106874	0.2943	98.8454	105640	53067	53045	0.2847	125	31.61	15	0	0
tig00000060	123.195	718742	0.2735	99.9416	718322	357271	357413	0.2675	123	24.98	133	2	1.48148
tig00003173	123.179	1659855	0.2754	99.8332	1657087	824486	824343	0.2682	123	25.66	95	2	2.06186
tig00003222	123.156	1294184	0.2782	99.8598	1292369	643138	642901	0.2716	123	25.6	47	1	2.08333
tig00003133	123.152	1941693	0.2847	99.9224	1940187	964303	964358	0.2785	123	26.7	374	4	1.0582
tig00003138	123.14	842782	0.2758	99.9696	842526	419042	419086	0.2679	123	27.08	165	2	1.1976
tig00003136	123.102	1870323	0.2767	99.8559	1867627	928764	928617	0.2699	123	26.78	229	13	5.3719
tig00003144	123.059	950119	0.2762	99.4582	944971	471037	471163	0.2696	124	27.63	141	4	2.75862
tig00000222	122.999	588299	0.2803	99.9442	587971	291761	291767	0.2714	123	25.48	101	1	0.980392
tig00000106	122.993	596182	0.2778	99.5345	593407	296234	296171	0.2696	123	28.31	133	3	2.20588
tig00003205	122.888	187460	0.2821	99.234	186024	92816	92855	0.2707	126	36.51	17	1	5.55556
tig00000397	122.877	653709	0.2884	99.9976	653693	323955	324053	0.2808	123	24.72	153	3	1.92308
tig00000101	122.857	532830	0.2858	99.7382	531435	264039	264193	0.2789	123	27.46	133	7	5
tig00003185	122.739	240538	0.2865	99.8819	240254	119084	119183	0.2788	122	26.71	14	0	0
tig00000715	122.633	279143	0.296	99.9309	278950	138078	138090	0.2868	122	25.77	53	0	0
tig00000104	122.57	387988	0.2889	99.4569	385881	191791	191776	0.2778	123	28.72	57	4	6.55738
tig00003063	122.478	646547	0.2819	99.5873	643879	319135	319181	0.2747	122	28.45	92	4	4.16667
tig00000505	122.462	667750	0.2801	99.8354	666651	329660	329713	0.2736	122	28.85	101	2	1.94175
tig00003101	122.451	1160168	0.284	99.4436	1153713	572635	572714	0.2768	123	27.06	167	10	5.64972
tig00000088	122.428	130257	0.2723	99.286	129327	64280	64280	0.264	124	34.96	20	0	0
tig00003086	122.427	1245984	0.2806	99.6929	1242158	614898	615109	0.2735	123	25.51	169	3	1.74419
tig00003153	122.347	1329545	0.2767	99.7145	1325749	656055	656270	0.2708	123	26.09	74	5	6.32911
tig00000167	122.341	385905	0.2848	99.4322	383714	190471	190463	0.2755	123	28.88	69	0	0
tig00003051	122.251	2632189	0.2812	99.6505	2622990	1298036	1298128	0.2737	122	26.51	515	11	2.09125
tig00003156	122.208	1199834	0.2756	99.9537	1199279	591480	591620	0.2694	123	24.49	86	0	0
tig00003132	122.179	270183	0.2819	99.5688	269018	133138	133192	0.27	123	31.74	44	2	4.34783
tig00003111	122.158	1327961	0.2795	99.6154	1322854	654205	654234	0.272	122	25.73	242	9	3.58566
tig00003151	122.1	1049516	0.2821	99.5702	1045005	516340	516577	0.2747	122	25.99	91	3	3.19149
tig00000634	122.072	361057	0.2821	99.4067	358915	177864	177795	0.2754	123	27.81	67	3	4.28571
tig00003191	121.983	553614	0.2753	99.3103	549796	272585	272613	0.2675	123	27.48	21	0	0
tig00003149	121.842	322642	0.2847	98.754	318622	158507	158424	0.2769	123	29.49	NA	NA	NA
tig00003066	121.664	741950	0.2855	99.7737	740271	363804	363738	0.2786	122	26.37	136	1	0.729927
tig00000469	121.637	577959	0.2813	99.1143	572840	283400	283405	0.2746	122	28.4	90	4	4.25532
tig00003122	121.567	1727754	0.2776	99.5664	1720262	847161	847294	0.2716	122	26.41	290	4	1.36054
tig00003135	121.559	277638	0.2904	99.6236	276593	136153	136053	0.2799	121	35.3	54	3	5.26316
tig00000179	121.553	226311	0.2693	97.72	221151	110994	111054	0.2578	123	34.38	38	1	2.5641
tig00003128	121.484	461695	0.2923	98.7305	455834	226142	226024	0.2806	123	32.18	67	0	0
tig00003202	121.428	1085847	0.2805	99.4616	1080001	531992	531973	0.2734	122	26.18	54	0	0
tig00000481	121.419	570643	0.2722	98.9934	564899	279356	279403	0.2647	123	28.14	103	0	0
tig00003092	121.272	420832	0.2723	99.889	420365	206011	205941	0.2642	123	30.14	80	1	1.23457
tig00000563	121.057	160563	0.2827	98.5507	158236	78331	78349	0.2762	123	33.65	19	2	9.52381
tig00003049	121.035	588738	0.2757	98.2644	578520	287494	287591	0.2677	124	31.77	128	5	3.7594
tig00000433	121.012	302448	0.285	98.7403	298638	147497	147560	0.2773	123	39.39	48	0	0
tig00003155	120.99	1224626	0.2813	99.5106	1218633	597703	597858	0.2739	122	29	84	1	1.17647
tig00003117	120.718	331890	0.2831	97.9168	324976	161419	161417	0.2736	123	34.25	57	2	3.38983
tig00003209	120.456	297480	0.2793	98.6735	293534	144665	144807	0.2665	123	34.9	NA	NA	NA
tig00003115	120.362	330890	0.2894	99.6186	329628	160516	160635	0.2803	121	26.79	32	2	5.88235
tig00003160	120.001	653619	0.2892	99.1451	648031	316195	316291	0.2799	121	30.26	NA	NA	NA
tig00000514	119.819	227909	0.2734	97.4468	222090	110112	110159	0.2641	124	37.48	46	2	4.16667
tig00003076	119.712	431458	0.2881	99.6748	430055	208421	208276	0.2786	120	29.91	84	3	3.44828
tig00003056	119.618	998067	0.2821	99.4695	992772	481715	481573	0.2762	121	27.48	165	1	0.60241
tig00000582	119.48	279864	0.2973	99.528	278543	134777	134732	0.2879	120	26.95	27	6	18.1818
tig00003058	119.446	247792	0.2821	98.1028	243091	119274	119228	0.2719	123	34.47	39	1	2.5
tig00003094	119.424	209606	0.2716	97.9772	205366	101128	101105	0.2613	122	33.79	29	0	0
tig00003175	119.338	146705	0.2849	98.3388	144268	70633	70650	0.2701	122	37	9	0	0
tig00000119	119.285	72938	0.2789	96.6945	70527	35056	35080	0.268	122	45.62	4	0	0
tig00003216	119.154	195233	0.3006	97.8999	191133	93720	93654	0.288	121	35.02	NA	NA	NA
tig00003171	119.105	299575	0.2787	98.7653	295876	143821	143776	0.2733	121	32.19	NA	NA	NA
tig00003109	118.542	310187	0.2958	99.0322	307185	148224	148119	0.2857	120	33.02	49	2	3.92157
tig00003187	118.532	312056	0.2941	98.5631	307572	149196	149155	0.2843	120	32.65	39	2	4.87805
tig00000373	118.268	271987	0.2877	98.9606	269160	129846	129907	0.2788	120	29.69	47	0	0
tig00003125	117.79	123165	0.2712	97.7477	120391	58476	58472	0.2641	123	35.25	14	1	6.66667
tig00003165	117.459	186037	0.2681	98.1896	182669	88471	88458	0.2598	120	36.1	21	1	4.54545
tig00000005	117.413	99479	0.3078	98.0287	97518	47061	47035	0.2985	120	36.26	6	1	14.2857
tig00003119	117.383	258741	0.2991	98.6964	255368	122401	122314	0.2917	120	31.05	38	3	7.31707
tig00003158	117.224	107260	0.2995	95.3114	102231	50634	50621	0.293	123	40.11	NA	NA	NA
tig00000218	116.987	168550	0.2907	97.7235	164713	79451	79470	0.2812	121	37.49	16	0	0
tig00003163	116.46	176253	0.2845	98.4953	173601	82816	82837	0.2778	119	32.38	NA	NA	NA
tig00003142	115.532	43132	0.2906	98.5139	42491	20079	20075	0.2829	121	37.55	NA	NA	NA
tig00003196	115.35	160745	0.2829	97.8593	157304	74873	74911	0.2739	118	35.74	18	0	0
tig00003106	115.169	294486	0.2791	96.7652	284960	136957	136924	0.2697	120	36.55	63	1	1.5625
tig00003061	114.841	142930	0.3115	98.0494	140142	66069	66115	0.3049	118	34.88	11	0	0
tig00000375	114.629	87282	0.2926	97.138	84784	40327	40313	0.2848	119	40.34	5	0	0
tig00003113	114.397	133794	0.2753	97.7136	130735	61686	61724	0.2631	119	42.1	9	2	18.1818
tig00003214	113.934	193915	0.309	98.3828	190779	89008	88956	0.297	118	36.71	NA	NA	NA
tig00000112	113.772	140963	0.3267	99.4204	140146	64614	64583	0.3187	114	26.62	39	0	0
tig00003103	113.519	85294	0.2796	96.4511	82267	38996	38998	0.2706	123	41.85	11	0	0
tig00000159	113.396	36511	0.3057	96.3792	35189	16690	16677	0.2989	118	35.69	3	0	0
tig00003208	112.85	112301	0.2636	97.4488	109436	51187	51279	0.2536	119	39.23	8	0	0
tig00000126	111.104	77179	0.3304	97.9904	75628	34529	34533	0.3254	115	31.92	5	0	0
tig00000094	110.4	35109	0.3565	97.4793	34224	15641	15645	0.3412	112	47.53	1	0	0
tig00003078	109.497	69021	0.2864	95.442	65875	30464	30454	0.2766	116	40.97	5	0	0
tig00003179	108.017	193097	0.2861	94.3049	182100	84052	83996	0.2827	116	40.25	NA	NA	NA
tig00003097	104.927	20213	0.3047	95.958	19396	8554	8539	0.2978	109	42.28	NA	NA	NA
tig00003093	103.585	20655	0.3061	98.717	20390	8637	8624	0.2973	104	43.09	NA	NA	NA
tig00003126	103.457	63126	0.3133	93.9074	59280	26282	26297	0.2924	116	48.66	12	0	0
tig00000276	102.334	60830	0.2966	93.7547	57031	25090	25091	0.291	113	46.88	4	0	0
tig00003064	100.817	36588	0.2973	93.1972	34099	14860	14857	0.2812	109	44.99	1	0	0
tig00003220	98.0728	64151	0.346	94.2059	60434	25305	25322	0.3497	108	39.55	17	0	0
tig00000096	96.7879	33605	0.3284	97.1344	32642	13097	13080	0.3317	104	36.78	3	0	0
tig00000056	96.7663	40939	0.2999	95.1416	38950	15988	15958	0.2958	105	52.98	2	0	0
tig00002165	96.0585	1317	0.3774	100	1317	506	513	0.3742	101	34.24	NA	NA	NA
tig00003143	95.6463	28464	0.3072	91.1256	25938	10977	10958	0.2944	104	49.46	NA	NA	NA
tig00000026	94.9685	38702	0.3377	94.9382	36743	14791	14808	0.3345	104	43.36	NA	NA	NA
tig00003210	93.2746	41348	0.3256	93.3056	38580	15531	15533	0.3137	103	46.68	NA	NA	NA
tig00003147	89.5771	31065	0.3027	95.4676	29657	11208	11232	0.2946	92	49.85	NA	NA	NA
tig00000872	85.9829	1934	0.3625	100	1934	683	660	0.3723	77	49.75	NA	NA	NA
tig00003131	85.3057	56338	0.2973	89.831	50609	19353	19362	0.286	94	50.49	3	0	0
tig00003189	85.09	35691	0.2988	85.9012	30659	12253	12214	0.303	102	48.88	NA	NA	NA
tig00003095	83.5443	37924	0.3137	90.655	34380	12755	12761	0.31	94	44.82	NA	NA	NA
tig00003054	83.395	37114	0.2934	88.0934	32695	12488	12473	0.2868	98	51.62	1	1	50
tig00003159	83.3699	71079	0.3028	88.7716	63098	23833	23863	0.2965	88	48.17	NA	NA	NA
tig00003072	82.3559	22864	0.2932	94.4585	21597	7576	7584	0.2885	81	45.81	NA	NA	NA
tig00003070	81.88	15311	0.2696	84.0768	12873	5045	5047	0.2751	97	46.79	3	0	0
tig00003085	81.7427	29707	0.273	93.0892	27654	9777	9787	0.2742	87	50.54	3	0	0
tig00003129	81.4508	35636	0.3034	84.8748	30246	11691	11680	0.2949	93	50.55	NA	NA	NA
tig00003055	79.2878	34589	0.2984	91.4019	31615	11043	11039	0.2916	83	46.66	NA	NA	NA
tig00002671	78.2298	1749	0.3568	99.8285	1746	539	562	0.3687	80	31.91	NA	NA	NA
tig00003068	77.0802	23614	0.2958	85.7923	20259	7346	7343	0.2925	83	53.89	NA	NA	NA
tig00003141	76.6434	9224	0.3135	81.9384	7558	2851	2852	0.2928	89	56.25	NA	NA	NA
tig00003112	76.1962	21988	0.2949	89.5989	19701	6745	6749	0.2942	87	44.23	NA	NA	NA
tig00003164	75.6892	16310	0.3104	78.7308	12841	4965	4969	0.2924	88	58.74	NA	NA	NA
tig00003186	74.3269	15666	0.3471	85.7781	13438	4686	4684	0.3459	87	41.87	NA	NA	NA
tig00003139	72.7114	16078	0.3073	76.6824	12329	4708	4712	0.2999	71	66.62	NA	NA	NA
tig00003212	71.8439	22283	0.3003	76.4798	17042	6457	6472	0.284	79	62.68	NA	NA	NA
tig00003183	71.3981	30037	0.2887	82.7047	24842	8631	8632	0.2717	73	54.47	NA	NA	NA
tig00003079	70.9491	15688	0.2656	79.6851	12501	4478	4477	0.2661	89	50.04	2	0	0
tig00000937	70.9103	4059	0.409	100	4059	1161	1161	0.402	70	30.87	NA	NA	NA
tig00003198	69.4631	21436	0.2985	90.2687	19350	5996	5986	0.296	79	44.1	NA	NA	NA
tig00003083	68.1826	20876	0.2888	90.4627	18885	5737	5743	0.2814	70	44.15	NA	NA	NA
tig00003118	66.9269	22675	0.2973	86.9768	19722	6113	6108	0.2935	69	49.73	NA	NA	NA
tig00003218	64.6438	20631	0.2998	85.0274	17542	5373	5369	0.2992	72	44.76	NA	NA	NA
tig00003127	63.7549	34410	0.3667	90.1017	31004	8825	8821	0.3601	63	39.8	10	0	0
tig00003188	63.2188	17565	0.2938	83.8543	14729	4464	4472	0.3011	57	49.62	1	0	0
tig00003107	62.0749	24942	0.3394	80.2582	20018	6238	6221	0.3369	69	47.91	NA	NA	NA
tig00003050	61.4962	29058	0.2891	89.1355	25901	7206	7200	0.2928	63	45.16	NA	NA	NA
tig00003048	60.4789	22253	0.3002	85.9884	19135	5422	5422	0.2824	61	47.66	2	0	0
tig00003232	60.2486	10111	0.3068	89.2988	9029	2455	2450	0.3043	42	48.92	NA	NA	NA
tig00003172	58.6105	30774	0.3148	79.1447	24356	7260	7257	0.3193	59	50.35	NA	NA	NA
tig00000128	54.1244	1535	0.258	99.6743	1530	334	335	0.2551	61	25.23	1	0	0
tig00000298	54.0615	4766	0.3009	98.4683	4693	1040	1045	0.3005	60	30.41	1	0	0
tig00003134	53.2857	20354	0.2999	79.7386	16230	4362	4367	0.2902	60	45.56	NA	NA	NA
tig00003102	52.4822	20836	0.294	85.837	17885	4397	4400	0.291	51	41.39	NA	NA	NA
tig00003110	52.1777	23184	0.2902	85.6539	19858	4869	4870	0.2916	57	37.39	1	0	0
tig00003137	51.496	18442	0.2897	77.6055	14312	3821	3822	0.2958	48	44.28	1	0	0
tig00003206	51.3233	22480	0.3096	86.5347	19453	4642	4642	0.2951	48	40.12	NA	NA	NA
tig00003116	50.4143	14238	0.3559	89.6123	12759	2886	2888	0.3537	55	35.42	NA	NA	NA
tig00003215	47.3395	18157	0.3569	77.7606	14119	3456	3459	0.2994	27	51.68	NA	NA	NA
tig00000940	46.8356	3973	0.2794	99.1442	3939	748	750	0.3009	52	22.63	NA	NA	NA
tig00003203	46.6313	15191	0.3652	76.5124	11623	2845	2853	0.374	44	41.26	NA	NA	NA
tig00001167	46.3234	3992	0.3437	47.3697	1891	747	743	0.3344	0	79.09	NA	NA	NA
tig00000898	46.007	4016	0.2667	98.8297	3969	749	744	0.2606	51	20.69	1	0	0
tig00000802	45.8287	1839	0.2616	99.9456	1838	338	339	0.2581	48	24.88	1	0	0
tig00000764	45.2501	2159	0.4368	81.1024	1751	394	392	0.4337	50	36.12	NA	NA	NA
tig00000924	43.7527	5844	0.2591	91.8378	5367	1028	1030	0.2633	51	27.86	NA	NA	NA
tig00003170	43.425	13608	0.2725	71.7666	9766	2386	2381	0.2669	32	43.3	NA	NA	NA
tig00003065	43.1694	14929	0.356	79.5432	11875	2594	2591	0.3499	40	37.55	NA	NA	NA
tig00003207	42.8782	21714	0.297	75.6056	16417	3749	3748	0.2821	28	45.26	1	0	0
tig00002366	41.7031	3473	0.4166	96.9479	3367	590	573	0.4147	42	26.55	NA	NA	NA
tig00001387	41.576	1519	0.2311	95.8525	1456	254	255	0.1985	40	31.02	1	0	0
tig00000742	40.6829	6090	0.3163	91.2972	5560	996	996	0.3264	46	28.33	1	0	0
tig00003100	39.8448	14089	0.3581	81.4536	11476	2256	2263	0.3533	32	36.94	NA	NA	NA
tig00000299	39.6313	4310	0.3288	98.0278	4225	691	696	0.3175	45	19.92	2	0	0
tig00000414	39.4661	1637	0.2596	99.4502	1628	261	259	0.2753	40	21.07	NA	NA	NA
tig00003105	39.0036	21487	0.2978	66.6682	14325	3375	3372	0.2871	16	44.67	NA	NA	NA
tig00003154	37.6156	32755	0.2804	74.8191	24507	4960	4961	0.2747	39	33.78	NA	NA	NA
tig00003231	36.2924	16133	0.2767	74.8776	12080	2353	2360	0.2891	15	43.9	4	0	0
tig00003088	35.5379	18675	0.2783	67.8394	12669	2666	2687	0.2719	23	37.39	NA	NA	NA
tig00003157	35.537	17062	0.3268	67.3485	11491	2440	2438	0.312	15	44.35	NA	NA	NA
tig00003057	35.0108	23507	0.2971	81.9713	19269	3327	3307	0.2983	25	35.62	NA	NA	NA
tig00000201	34.9918	3899	0.2211	91.921	3584	553	551	0.2352	34	27.49	NA	NA	NA
tig00003229	34.949	10631	0.3355	68.4225	7274	1497	1494	0.3347	21	37.09	NA	NA	NA
tig00003227	34.2232	10009	0.2915	75.512	7558	1379	1377	0.2833	27	31.61	NA	NA	NA
tig00000778	34.1045	6977	0.298	94.3242	6581	959	956	0.2938	36	17.8	6	0	0
tig00000786	34.0935	4653	0.2895	99.5702	4633	638	638	0.2819	36	17.57	NA	NA	NA
tig00000783	33.7298	4041	0.2386	81.7124	3302	548	548	0.2209	29	33.55	NA	NA	NA
tig00003167	33.7145	9944	0.329	65.2152	6485	1346	1353	0.3077	16	41.5	1	0	0
tig00003161	33.667	20473	0.3022	56.9189	11653	2780	2773	0.2881	3	45.61	NA	NA	NA
tig00003221	32.1317	17957	0.2999	63.0618	11324	2318	2324	0.2834	9	39.13	NA	NA	NA
tig00001402	32.1254	2441	0.3892	99.7542	2435	311	322	0.3717	31	19.39	NA	NA	NA
tig00002426	32.017	1118	0.4186	99.8211	1116	144	144	0.4208	35	15.22	NA	NA	NA
tig00003062	31.103	17981	0.2844	64.2011	11544	2250	2258	0.2928	12	36.15	NA	NA	NA
tig00000766	29.9745	5057	0.1979	76.8638	3887	610	609	0.1928	27	28.83	NA	NA	NA
tig00003152	29.6462	18141	0.2493	68.2873	12388	2173	2170	0.2024	9	39.68	NA	NA	NA
tig00003081	29.3218	25501	0.4237	83.2673	21234	3015	3002	0.4316	31	22.99	NA	NA	NA
tig00000798	29.0322	4663	0.2385	76.9891	3590	545	545	0.2395	24	26.9	2	0	0
tig00003091	29.0095	19588	0.2783	66.3825	13003	2294	2288	0.276	17	32.76	1	0	0
tig00003124	28.9544	15094	0.2859	60.9646	9202	1764	1758	0.3182	8	35.64	NA	NA	NA
tig00000468	28.4044	4545	0.2264	87.2827	3967	525	519	0.2245	26	23.39	2	0	0
tig00003192	28.2745	13685	0.3544	77.7786	10644	1557	1555	0.346	21	27.48	NA	NA	NA
tig00003121	28.055	16921	0.2461	74.9128	12676	1919	1916	0.2156	16	34.4	1	1	50
tig00003174	27.3754	20073	0.2861	59.727	11989	2209	2228	0.2752	3	37.95	NA	NA	NA
tig00114564	26.7476	14401	0.2972	65.7038	9462	1561	1557	0.325	9	31.91	NA	NA	NA
tig00000714	26.6569	6104	0.2136	69.7248	4256	656	658	0.1978	12	30.13	NA	NA	NA
tig00000516	26.4375	5508	0.2854	84.9492	4679	588	585	0.2969	20	22.7	NA	NA	NA
tig00114561	26.322	9766	0.3041	63.291	6181	1038	1032	0.2615	5	33.85	NA	NA	NA
tig00000548	25.142	4302	0.2622	89.2841	3841	436	436	0.2436	16	24.28	NA	NA	NA
tig00000171	25.0615	4471	0.2427	76.3588	3414	452	451	0.2358	16	26.03	1	0	0
tig00000799	24.6048	1116	0.3996	100	1116	113	108	0.3946	25	8.57	NA	NA	NA
tig00003145	23.705	19443	0.2878	39.1401	7610	1859	1865	0.2766	0	43.09	NA	NA	NA
tig00003190	23.6231	20071	0.2939	39.9781	8024	1907	1906	0.2905	0	39.96	NA	NA	NA
tig00003052	23.5542	11908	0.2953	52.1498	6210	1132	1127	0.2889	2	33.94	NA	NA	NA
tig00000773	23.4217	6564	0.2623	59.1103	3880	619	617	0.2551	2	27.82	2	0	0
tig00000826	23.2603	1890	0.3259	88.0952	1665	177	177	0.3086	17	21.57	NA	NA	NA
tig00000794	22.486	5607	0.3362	72.5165	4066	507	507	0.3001	11	25.64	1	0	0
tig00114504	21.9391	16384	0.2911	71.1426	11656	1442	1450	0.2938	13	23.29	7	0	0
tig00000402	21.8758	6878	0.2813	79.9215	5497	607	606	0.311	17	22.06	NA	NA	NA
tig00000861	21.8186	5552	0.2572	86.1852	4785	493	487	0.264	18	19.4	NA	NA	NA
tig00003120	20.7971	4155	0.2857	91.2876	3793	347	349	0.2886	15	19.03	NA	NA	NA
tig00000875	20.5672	2225	0.2306	69.1236	1538	185	188	0.2313	13	20.68	2	0	0
tig00000808	20.5495	6857	0.2282	77.162	5291	573	563	0.2319	10	24.26	NA	NA	NA
tig00000769	20.463	6182	0.2171	81.8829	5062	517	509	0.2333	9	24.37	NA	NA	NA
tig00000814	20.0427	2271	0.2963	60.1057	1365	192	177	0.2732	1	39.62	NA	NA	NA
tig00003150	19.8656	17548	0.2748	52.2282	9165	1403	1408	0.2527	1	31.97	NA	NA	NA
tig00000791	19.6322	1990	0.2186	78.0402	1553	158	164	0.2144	13	18.52	NA	NA	NA
tig00002731	19.48	1804	0.2284	59.5898	1075	142	140	0.2319	1	36.19	NA	NA	NA
tig00003225	19.0842	7245	0.311	48.3782	3505	553	559	0.3161	0	30.47	NA	NA	NA
tig00003224	18.7681	10425	0.3248	50.446	5259	788	786	0.3309	1	33.2	NA	NA	NA
tig00000789	18.43	3891	0.2493	72.4749	2820	289	289	0.2397	10	20.66	2	0	0
tig00114511	18.2869	4085	0.3258	72.4357	2959	301	301	0.3291	16	16.62	NA	NA	NA
tig00114516	18.0436	4041	0.288	80.3019	3245	296	295	0.2716	10	20.72	NA	NA	NA
tig00001520	17.6861	1905	0.3743	88.2415	1681	139	132	0.3508	13	18.18	NA	NA	NA
tig00003180	17.4825	12910	0.3431	72.9589	9419	909	908	0.3369	9	20.66	NA	NA	NA
tig00000763	16.7154	7162	0.29	62.8875	4504	485	488	0.2968	3	22.6	5	0	0
tig00000920	16.283	5704	0.2653	74.0182	4222	373	375	0.2879	7	17.79	2	0	0
tig00003059	15.7872	17797	0.3601	55.4756	9873	1130	1130	0.3621	2	25.07	NA	NA	NA
tig00114507	15.7649	4121	0.2715	58.4324	2408	260	262	0.276	2	22.52	NA	NA	NA
tig00003168	15.4537	6540	0.2402	73.2875	4793	410	407	0.2217	6	22.36	NA	NA	NA
tig00114513	15.2699	4979	0.4396	70.1145	3491	306	306	0.447	15	14.85	NA	NA	NA
tig00003226	14.2834	7718	0.318	58.0591	4481	442	448	0.3028	2	24.43	NA	NA	NA
tig00003228	13.4327	1144	0.2972	66.1713	757	63	61	0.2743	3	20.09	NA	NA	NA
tig00002154	12.7658	1486	0.3223	76.5814	1138	81	72	0.2511	6	14.85	NA	NA	NA
tig00000858	12.4559	4266	0.3427	57.8528	2468	211	216	0.3298	4	17.08	NA	NA	NA
tig00000726	12.2177	5582	0.2175	46.5066	2596	277	274	0.2187	0	21.54	NA	NA	NA
tig00001782	12.1212	1856	0.3685	76.5086	1420	90	91	0.3244	3	15.23	NA	NA	NA
tig00114512	11.7126	4917	0.4417	60.7688	2988	234	229	0.4478	4	14.1	NA	NA	NA
tig00002478	9.5015	2413	0.4642	99.7099	2406	94	91	0.4507	9	5.08	NA	NA	NA
tig00002663	9.2553	1179	0.38	73.1128	862	43	45	0.4583	2	13.06	NA	NA	NA	contamination
tig00000768	9.0756	5634	0.2407	53.6919	3025	209	208	0.2376	1	13.99	NA	NA	NA	contamination
tig00114533	8.723	1657	0.2257	72.7218	1205	58	58	0.2445	5	9.9	NA	NA	NA	contamination
tig00000914	8.7072	6230	0.266	43.8363	2731	217	220	0.2646	0	15.53	NA	NA	NA	contamination
tig00114508	8.6273	22554	0.3061	43.0921	9719	787	790	0.3167	0	17.37	NA	NA	NA	contamination
tig00000787	8.5885	1711	0.4833	83.5769	1430	59	60	0.4835	3	12.93	NA	NA	NA	contamination
tig00002376	8.0628	3203	0.3403	39.0884	1252	101	106	0.3048	0	14.78	NA	NA	NA	contamination
tig00114510	7.7879	4045	0.3256	52.7565	2134	128	126	0.3419	2	10.84	NA	NA	NA	contamination
tig00002375	7.7767	2109	0.3514	62.3044	1314	64	68	0.3371	2	11.76	NA	NA	NA	contamination
tig00000946	7.7264	5567	0.2608	39.303	2188	174	172	0.2614	0	14.97	NA	NA	NA	contamination
tig00000781	7.6869	6794	0.3072	52.2961	3553	211	209	0.3076	1	12.08	2	0	0
tig00002879	7.3566	2563	0.3192	99.8829	2560	75	77	0.309	7	3.78	NA	NA	NA	contamination
tig00000797	6.9682	7042	0.283	37.7024	2655	197	201	0.2742	0	14.24	NA	NA	NA	contamination
tig00002280	6.8177	1684	0.2387	35.9264	605	47	46	0.1809	0	12.17	NA	NA	NA	contamination
tig00001311	6.233	1562	0.3675	85.7234	1339	39	39	0.457	3	6.3	NA	NA	NA	contamination
tig00114525	5.917	2324	0.2616	34.7676	808	46	66	0.342	0	21.97	NA	NA	NA	contamination
tig00114519	5.1102	2187	0.2437	37.9515	830	45	45	0.2206	0	9.14	NA	NA	NA	contamination
tig00000792	4.971	4904	0.2775	23.5318	1154	98	99	0.2837	0	12.61	NA	NA	NA	contamination
tig00001839	4.7768	1528	0.2147	76.3089	1166	30	29	0.2108	3	4.73	NA	NA	NA	contamination
tig00000558	4.4309	4685	0.3866	23.842	1117	84	83	0.3757	0	10.99	NA	NA	NA	contamination
tig00000849	4.0078	4384	0.2037	15.9443	699	70	72	0.1507	0	13.01	NA	NA	NA	contamination
tig00000842	3.8003	1577	0.3215	70.0698	1105	22	26	0.2986	3	3.78	NA	NA	NA	contamination
tig00000795	3.6651	5097	0.2511	29.9196	1525	77	76	0.286	0	9.57	4	0	0
tig00000912	3.0546	2196	0.3775	65.9381	1448	26	28	0.4032	1	4.03	NA	NA	NA	contamination
tig00000926	2.7543	3875	0.3479	35.0968	1360	41	47	0.2416	0	7.04	NA	NA	NA	contamination
tig00000831	2.5493	1269	0.3459	73.7589	936	14	12	0.3954	2	2.55	NA	NA	NA	contamination
tig00001111	2.5334	2113	0.433	61.3346	1296	21	22	0.4119	1	3.47	NA	NA	NA	contamination
tig00114518	2.3449	2192	0.2427	35.4471	777	21	21	0.2253	0	5.01	NA	NA	NA	contamination
tig00114552	2.3035	2135	0.3569	73.4426	1568	20	20	0.3717	2	1.94	NA	NA	NA	contamination
tig00002424	2.0954	1877	0.3063	35.3756	664	15	17	0.4043	0	3.41	NA	NA	NA	contamination
tig00001725	1.9815	3630	0.386	26.6942	969	29	29	0.37	0	6.09	NA	NA	NA	contamination
tig00000820	1.9439	2300	0.34	12.7391	293	16	20	0.3303	0	6.44	NA	NA	NA	contamination
tig00003230	1.9404	7534	0.2829	17.8126	1342	59	59	0.2938	0	6.43	NA	NA	NA	contamination
tig00001570	1.7956	1639	0.3374	36.9738	606	12	12	0.3969	0	3.47	NA	NA	NA	contamination
tig00000779	1.7725	5081	0.2913	10.431	530	36	37	0.3364	0	7.95	NA	NA	NA	contamination
tig00001923	1.6998	1249	0.3507	66.5332	831	8	9	0.3633	1	1.77	NA	NA	NA	contamination
tig00000894	1.6	1480	0.3128	44.3243	656	8	11	0.2726	0	2.33	NA	NA	NA	contamination
tig00001276	1.5852	1567	0.4052	58.328	914	10	10	0.4085	1	1.9	NA	NA	NA	contamination
tig00000833	1.4723	3443	0.341	26.9242	927	17	24	0.3514	0	4.12	NA	NA	NA	contamination
tig00000774	1.4585	1265	0.3763	35.6522	451	6	9	0.3922	0	3.18	NA	NA	NA	contamination
tig00114553	1.4276	2093	0.3798	68.3708	1431	11	13	0.4104	1	1.36	NA	NA	NA	contamination
tig00002501	1.382	2128	0.3675	39.5207	841	12	12	0.3436	0	2.63	NA	NA	NA	contamination
tig00002747	1.2044	1145	0.338	62.7074	718	5	6	0.329	1	1.14	NA	NA	NA	contamination
tig00114554	1.0761	2076	0.3796	40.8478	848	10	8	0.3724	0	1.57	NA	NA	NA	contamination
tig00001493	1.0684	3100	0.3806	55.7419	1728	13	14	0.3379	1	1.26	NA	NA	NA	contamination
tig00002850	0.9476	4215	0.3979	27.2835	1150	15	17	0.4027	0	2.38	NA	NA	NA	contamination
tig00000776	0.8489	1754	0.3461	45.268	794	6	6	0.3657	0	1.1	NA	NA	NA	contamination
tig00002923	0.8231	1815	0.3113	33.168	602	5	7	0.3403	0	1.45	NA	NA	NA	contamination
tig00000916	0.7725	1121	0.3042	45.1383	506	3	4	0.3245	0	0.95	NA	NA	NA	contamination
tig00000928	0.6993	1573	0.3738	24.2212	381	5	4	0.3497	0	1.53	NA	NA	NA	contamination
tig00000852	0.6977	1965	0.3623	33.8931	666	5	6	0.391	0	1.18	NA	NA	NA	contamination
tig00114517	0.6269	3972	0.2873	9.8691	392	10	10	0.3048	0	2.16	NA	NA	NA	contamination
tig00003223	0.5652	1320	0.3538	13.5606	179	3	3	0.4035	0	1.57	NA	NA	NA	contamination
tig00114529	0.5367	1377	0.3217	25.7081	354	3	3	0.4261	0	1.07	NA	NA	NA	contamination
tig00114546	0.4897	1019	0.3572	31.0108	316	3	1	0.2871	0	0.78	NA	NA	NA	contamination
tig00114528	0.3559	1402	0.3445	15.0499	211	2	2	0.3267	0	0.94	NA	NA	NA	contamination
tig00001144	0.3466	1431	0.3173	22.2222	318	2	2	0.2992	0	0.69	NA	NA	NA	contamination
tig00000816	0.3419	1085	0.3788	27.5576	299	1	2	0.3387	0	0.6	NA	NA	NA	contamination
tig00000950	0.3245	1504	0.2819	26.4628	398	1	3	0.3239	0	0.58	NA	NA	NA	contamination
tig00000771	0.3167	1181	0.3235	25.4022	300	2	1	0.2647	0	0.58	NA	NA	NA	contamination
tig00000809	0.2752	1359	0.3657	20.4562	278	2	1	0.3717	0	0.58	NA	NA	NA	contamination
tig00002048	0.2671	2797	0.3343	18.5198	518	3	3	0.2834	0	0.6	NA	NA	NA	contamination
tig00000918	0.2503	1990	0.3673	16.0302	319	2	2	0.4116	0	0.61	NA	NA	NA	contamination
tig00000938	0.2483	2006	0.317	19.6909	395	2	2	0.2972	0	0.54	NA	NA	NA	contamination
tig00002166	0.2453	2010	0.3139	16.8657	339	2	2	0.3246	0	0.58	NA	NA	NA	contamination
tig00002681	0.2436	3070	0.3544	15.57	478	3	3	0.3463	0	0.6	NA	NA	NA	contamination
tig00001106	0.2278	2151	0.3064	12.3663	266	3	2	0.2994	0	0.66	NA	NA	NA	contamination
tig00000811	0.2248	1112	0.3004	15.018	167	1	1	0.2932	0	0.57	NA	NA	NA	contamination
tig00002122	0.1964	1273	0.3582	14.0613	179	1	1	0.36	0	0.52	NA	NA	NA	contamination
tig00001306	0.1922	2580	0.3671	12.907	333	2	2	0.3367	0	0.53	NA	NA	NA	contamination
tig00114527	0.1754	1391	0.3429	12.0776	168	1	1	0.332	0	0.5	NA	NA	NA	contamination
tig00001107	0.1694	1452	0.3168	12.6033	183	1	1	0.494	0	0.48	NA	NA	NA	contamination
tig00114534	0.1519	1639	0.2264	9.2739	152	1	1	0.2129	0	0.5	NA	NA	NA	contamination
tig00000847	0.1432	1718	0.3382	8.4983	146	0	2	0.435	0	0.49	NA	NA	NA	contamination
tig00114545	0.1223	1014	0.357	12.2288	124	0	1	0.1694	0	0.33	NA	NA	NA	contamination
tig00114520	0.1143	2178	0.2452	7.438	162	1	1	0.245	0	0.43	NA	NA	NA	contamination
tig00001491	0.0777	3180	0.2604	5.3145	169	1	1	0.2308	0	0.35	NA	NA	NA	contamination
tig00000922	0.0606	2046	0.3617	6.0606	124	0	1	0.3387	0	0.24	NA	NA	NA	contamination
tig00002920	0.0438	2854	0.377	4.3798	125	0	1	0.3468	0	0.2	NA	NA	NA	contamination
tig00000854	0	2082	0.5471	0	0	0	0	0	0	0	NA	NA	NA	contamination
tig00000901	0	1025	0.5512	0	0	0	0	0	0	0	NA	NA	NA	contamination
tig00000813	0	3978	0.4832	0	0	0	0	0	0	0	NA	NA	NA	contamination
tig00000860	0	5983	0.4832	0	0	0	0	0	0	0	NA	NA	NA	contamination
tig00001116	0	2116	0.6673	0	0	0	0	0	0	0	NA	NA	NA	contamination
tig00000994	0	1968	0.4827	0	0	0	0	0	0	0	NA	NA	NA	contamination
tig00001731	0	1973	0.483	0	0	0	0	0	0	0	NA	NA	NA	contamination
tig00001014	0	1974	0.4828	0	0	0	0	0	0	0	NA	NA	NA	contamination
tig00000999	0	1972	0.4828	0	0	0	0	0	0	0	NA	NA	NA	contamination
tig00001523	0	1513	0.3325	0	0	0	0	0	0	0	NA	NA	NA	contamination
tig00001695	0	1959	0.4809	0	0	0	0	0	0	0	NA	NA	NA	contamination
tig00001820	0	1974	0.4843	0	0	0	0	0	0	0	NA	NA	NA	contamination
tig00001880	0	1055	0.5109	0	0	0	0	0	0	0	NA	NA	NA	contamination
tig00001928	0	1969	0.483	0	0	0	0	0	0	0	NA	NA	NA	contamination
tig00001642	0	1972	0.4828	0	0	0	0	0	0	0	NA	NA	NA	contamination
tig00001408	0	1971	0.4825	0	0	0	0	0	0	0	NA	NA	NA	contamination
tig00002300	0	1586	0.3922	0	0	0	0	0	0	0	NA	NA	NA	contamination
tig00001664	0	1974	0.4828	0	0	0	0	0	0	0	NA	NA	NA	contamination
tig00000996	0	1974	0.4833	0	0	0	0	0	0	0	NA	NA	NA	contamination
tig00001629	0	1962	0.4822	0	0	0	0	0	0	0	NA	NA	NA	contamination
tig00001655	0	1975	0.483	0	0	0	0	0	0	0	NA	NA	NA	contamination
tig00002713	0	1158	0.3247	0	0	0	0	0	0	0	NA	NA	NA	contamination
tig00002675	0	1971	0.485	0	0	0	0	0	0	0	NA	NA	NA	contamination
tig00002982	0	1939	0.4807	0	0	0	0	0	0	0	NA	NA	NA	contamination
tig00002980	0	1967	0.484	0	0	0	0	0	0	0	NA	NA	NA	contamination
tig00003041	0	1963	0.4814	0	0	0	0	0	0	0	NA	NA	NA	contamination
tig00002268	0	1973	0.4825	0	0	0	0	0	0	0	NA	NA	NA	contamination
tig00114506	0	4178	0.2733	0	0	0	0	0	0	0	NA	NA	NA	contamination
tig00114526	0	2312	0.2617	0	0	0	0	0	0	0	NA	NA	NA	contamination
tig00114515	0	15255	0.746	0	0	0	0	0	0	0	NA	NA	NA	contamination
tig00114538	0	1974	0.4833	0	0	0	0	0	0	0	NA	NA	NA	contamination
tig00114521	0	1965	0.484	0	0	0	0	0	0	0	NA	NA	NA	contamination
tig00114523	0	1974	0.4833	0	0	0	0	0	0	0	NA	NA	NA	contamination
tig00114532	0	1563	0.4331	0	0	0	0	0	0	0	NA	NA	NA	contamination
tig00114530	0	1382	0.3249	0	0	0	0	0	0	0	NA	NA	NA	contamination
tig00114531	0	1990	0.4884	0	0	0	0	0	0	0	NA	NA	NA	contamination
tig00114542	0	1974	0.4848	0	0	0	0	0	0	0	NA	NA	NA	contamination
tig00114551	0	2136	0.3563	0	0	0	0	0	0	0	NA	NA	NA	contamination
tig00114536	0	1975	0.483	0	0	0	0	0	0	0	NA	NA	NA	contamination
tig00114540	0	1970	0.4827	0	0	0	0	0	0	0	NA	NA	NA	contamination
tig00114543	0	1972	0.4828	0	0	0	0	0	0	0	NA	NA	NA	contamination
tig00114535	0	1971	0.4825	0	0	0	0	0	0	0	NA	NA	NA	contamination
tig00114548	0	1967	0.4845	0	0	0	0	0	0	0	NA	NA	NA	contamination
tig00114541	0	1969	0.483	0	0	0	0	0	0	0	NA	NA	NA	contamination
tig00114555	0	1973	0.483	0	0	0	0	0	0	0	NA	NA	NA	contamination
tig00114539	0	1973	0.4825	0	0	0	0	0	0	0	NA	NA	NA	contamination
tig00114556	0	1975	0.4835	0	0	0	0	0	0	0	NA	NA	NA	contamination
tig00114537	0	1972	0.4828	0	0	0	0	0	0	0	NA	NA	NA	contamination
tig00114557	0	1972	0.4828	0	0	0	0	0	0	0	NA	NA	NA	contamination
tig00114560	0	1973	0.4835	0	0	0	0	0	0	0	NA	NA	NA	contamination
tig00114524	0	1968	0.4822	0	0	0	0	0	0	0	NA	NA	NA	contamination
tig00114549	0	1972	0.4828	0	0	0	0	0	0	0	NA	NA	NA	contamination
tig00114544	0	1970	0.4822	0	0	0	0	0	0	0	NA	NA	NA	contamination
tig00114558	0	1966	0.4837	0	0	0	0	0	0	0	NA	NA	NA	contamination
tig00114550	0	1971	0.4825	0	0	0	0	0	0	0	NA	NA	NA	contamination
tig00114565	0	10744	0.7525	0	0	0	0	0	0	0	NA	NA	NA	contamination
tig00114568	0	1968	0.4832	0	0	0	0	0	0	0	NA	NA	NA	contamination
tig00114569	0	1945	0.4838	0	0	0	0	0	0	0	NA	NA	NA	contamination
tig00114571	0	1495	0.4268	0	0	0	0	0	0	0	NA	NA	NA	contamination
tig00114567	0	1998	0.4835	0	0	0	0	0	0	0	NA	NA	NA	contamination
tig00114566	0	9592	0.7376	0	0	0	0	0	0	0	NA	NA	NA	contamination
tig00114570	0	1968	0.4837	0	0	0	0	0	0	0	NA	NA	NA	contamination
tig00114572	0	1968	0.4817	0	0	0	0	0	0	0	NA	NA	NA	contamination
