## Supplementary Table 1 for "Conservation and host-specific expression of non-tandemly repeated heterogenous ribosome RNA gene in arbuscular mycorrhizal fungi"

### Sheet: Sheet1
Supplementary Table 1. Sequence data used for the R. clarus genome assembly
Submission ID	Type	Read count	Tolta length (bp)	Minimal length of read	Average length of read	Maximam length of the read
DRR191268	PacBio	5819346	19722439567	50	3389.1	70598
DRR121633	Illumina	132264137	33330562524	-	180	-
DRR121632	Illumina	74015131	18651813012	-	180	-
