## Supplementary Table 2 for "Conservation and host-specific expression of non-tandemly repeated heterogenous ribosome RNA gene in arbuscular mycorrhizal fungi"

### Sheet: Sheet1
Supplementary Table 2. Assembly statistics of R. irregularis and R. clarus genomes.
	Rhizophagus irregularis			Rhizophagus clarus
	GWAS-based (Maeda et al 2018)	Pilon-based (present study)		Nuc.	Mt.
Accession ID (WGS)	BDIQ01000001:BDIQ01000210	BDIQ02000001-BDIQ02000210		BLAL01000001-BLAL01000360	LC506577
Predicted genome size	154 Mbp			146 Mbp	-
Total length of contigs (% of genome)	149750837	149746764		146836162	50449
# Contigs	210	210		360	1
# N bases	0	0		0	0
Longest contig (bp)	5727599	5727568		4031515	-
Contig N50 (bases)	2308146	2308129		1306809	-
GC %	27.88	27.88		27.79	37.02
# of predicted prein-encoding gene (isoforme)	41,601 (43,694)	43,778 (50,073)		31,233 (32,541)	25
tDNA		131		99	25
rDNA	10	10		11	1
BUSCO completeness for gene models (DB; fungi_odb9, total=290)	273	277		272	-
Complete single copy	243	257		252	-
Complete duplicated	30	20		20	-
Fragmented	11	4		13	-
Missing	6	9		5	-
BUSCO completeness for gene models (DB; eukaryota_odb9, total=303)	-	284		288	-
Complete single copy	-	267		262	-
Complete duplicated	-	17		26	-
Fragmented	-	4		4	-
Missing	-	15		11	-
